# Transoceanic voyages of drywood termites (Isoptera: Kalotermitidae) inferred from extant and extinct species

**DOI:** 10.1101/2021.09.24.461667

**Authors:** A. Buček, M. Wang, J. Šobotník, D Sillam-Dussès, N. Mizumoto, P. Stiblík, C. Clitheroe, T. Lu, J. J. González Plaza, A. Mohagan, J. J. Rafanomezantsoa, B. Fisher, M. S Engel, Y. Roisin, T. A. Evans, R. Scheffrahn, T. Bourguignon

## Abstract

Termites are major decomposers of organic matter in terrestrial ecosystems and the second most diverse lineage of social insects. The Kalotermitidae, the second-largest termite family, are widely distributed across tropical and subtropical ecosystems, where they typically live in small colonies confined to single wood items inhabited by individuals with no foraging abilities. How the Kalotermitidae have acquired their global distribution patterns remains unresolved. Similarly, it is unclear whether foraging is ancestral to Kalotermitidae or was secondarily acquired in a few species. These questions can be addressed in a phylogenetic framework. We inferred time-calibrated phylogenetic trees of Kalotermitidae using mitochondrial genomes and nuclear ribosomal RNA genes of ∼120 species, about 27% of kalotermitid diversity, including representatives of 22 of the 23 kalotermitid genera. We found that extant kalotermitids shared a common ancestor 81 Mya (72–91 Mya 95% HPD), indicating that a few disjunctions among early-diverging kalotermitid lineages may predate Gondwana breakup. However, most of the ∼40 disjunctions among biogeographic realms were dated at less than 50 Mya, indicating that transoceanic dispersals, and more recently human-mediated dispersals, have been the major drivers of the global distribution of Kalotermitidae. Our phylogeny also revealed that the capacity to forage is often found in early-diverging kalotermitid lineages, implying that the ancestors of Kalotermitidae were able to forage among multiple wood pieces. Our phylogenetic estimates provide a platform for a critical taxonomic revision of the family and for future comparative analyses of Kalotermitidae.
