## Supplemental Table 1 for "Transoceanic voyages of drywood termites (Isoptera: Kalotermitidae) inferred from extant and extinct species"

### Sheet: TableS1
Collection_code	Genus_Revised	Species	Group_Revised	Genus_Old	reference	Procedure	Collection_country	Biogeographic_realm	Family
ISR4	Longicaputermes	sinaicus	Longicaputermes	Longicaputermes	This study	SHOTGUN	Israel	Saharo_Arabian	Kalotermitidae
ISR5	Longicaputermes	sinaicus	Longicaputermes	Longicaputermes	This study	SHOTGUN	Israel	Saharo_Arabian	Kalotermitidae
ISR6	Longicaputermes	sinaicus	Longicaputermes	Longicaputermes	This study	SHOTGUN	Israel	Saharo_Arabian	Kalotermitidae
ISR9	Longicaputermes	sinaicus	Longicaputermes	Longicaputermes	This study	SHOTGUN	Israel	Saharo_Arabian	Kalotermitidae
ISR10	Longicaputermes	sinaicus	Longicaputermes	Longicaputermes	This study	SHOTGUN	Israel	Saharo_Arabian	Kalotermitidae
ISR11	Longicaputermes	sinaicus	Longicaputermes	Longicaputermes	This study	SHOTGUN	Israel	Saharo_Arabian	Kalotermitidae
IRAN4A	UNDESCRIBED		UNDESCRIBED	UNDESCRIBED	This study	SHOTGUN	Iran	Saharo_Arabian	Kalotermitidae
SantoT_003	Cryptotermes	penaoru	Cryptotermes	Cryptotermes	This study	SHOTGUN	Vanuatu	Oceanian	Kalotermitidae
SantoT_089	Glyptotermes	sp.	Glyptotermes	Glyptotermes	This study	SHOTGUN	Vanuatu	Oceanian	Kalotermitidae
20140314-5	Kalotermes	hilli	Kalotermes+Ceratokalotermes	Kalotermes	This study	AMPLICONS	Australia	Australian	Kalotermitidae
US622	Pterotermes	occidentis	Pterotermes	Pterotermes	This study	SHOTGUN	Arizona	Nearctic	Kalotermitidae
BO7	Comatermes	perfectus	Comatermes	Comatermes	This study	SHOTGUN	Bolivia	Neotropical	Kalotermitidae
US1268.1	Paraneotermes	simplicicornis	Paraneotermes	Paraneotermes	This study	SHOTGUN	USA	Nearctic	Kalotermitidae
CU1281	Incisitermes	rhyzophorae	Incisitermes group B	Incisitermes	This study	SHOTGUN	Cuba	Neotropical	Kalotermitidae
GUA483	Rugitermes	unicolor	Rugitermes	Rugitermes	This study	SHOTGUN	Guatemala	Neotropical	Kalotermitidae
HN563	Marginitermes	cactiphagus	Marginitermes	Marginitermes	This study	SHOTGUN	Honduras	Neotropical	Kalotermitidae
JA429	Cryptotermes	corniceps	Cryptotermes	Procryptotermes	This study	SHOTGUN	Jamaica	Neotropical	Kalotermitidae
AB626145	Coptotermes	formosanus		Coptotermes	Tokuda et al. 2012	AMPLICONS	EMPTY	EMPTY	OUTGROUP
AUS101	Glyptotermes	nr.irridipenis	Glyptotermes	Glyptotermes	This study	AMPLICONS	Australia	Australian	Kalotermitidae
AUS102	Neotermes	insularis_c.f.malandensis	Neotermes group A	Neotermes	This study	AMPLICONS	Australia	Australian	Kalotermitidae
AUS109	Glyptotermes	sp.	Glyptotermes	Glyptotermes	This study	AMPLICONS	Australia	Australian	Kalotermitidae
AUS110	Cryptotermes	sp.	Cryptotermes	Cryptotermes	This study	AMPLICONS	Australia	Australian	Kalotermitidae
AUS111	Incisitermes	nr.barretti	Incisitermes group C	Incisitermes	This study	AMPLICONS	Australia	Australian	Kalotermitidae
AUS117	Cryptotermes	n.sp.	Cryptotermes	Cryptotermes	This study	AMPLICONS	Australia	Australian	Kalotermitidae
AUS70	Neotermes	insularis	Neotermes group A	Neotermes	This study	AMPLICONS	Australia	Australian	Kalotermitidae
AUS89	Kalotermes	sp.	Kalotermes+Ceratokalotermes	Kalotermes	This study	AMPLICONS	Australia	Australian	Kalotermitidae
AUS91	Neotermes	sp.	Neotermes group A	Neotermes	This study	AMPLICONS	Australia	Australian	Kalotermitidae
AUS96	Neotermes	sp.	Neotermes group A	Neotermes	This study	AMPLICONS	Australia	Australian	Kalotermitidae
BA2929	Cryptotermes	hesperus	Cryptotermes	Procryptotermes	This study	SHOTGUN	Bahamas	Neotropical	Kalotermitidae
BA3087	Cryptotermes	cymatofrons	Cryptotermes	Cryptotermes	This study	SHOTGUN	Bahamas	Neotropical	Kalotermitidae
BA3121	Cryptotermes	cavifrons	Cryptotermes	Cryptotermes	This study	SHOTGUN	Bahamas	Neotropical	Kalotermitidae
BA3122	Incisitermes	schwarzi	Incisitermes group B	Incisitermes	This study	SHOTGUN	Bahamas	Neotropical	Kalotermitidae
B-Rept	Bifiditermes	rogeriae	Bifiditermes+Allotermes+Roisinitermes+Epicalotermes	Bifiditermes	This study	AMPLICONS	Canary_islands	Afrotropical	Kalotermitidae
BO675	Cryptotermes	chacoensis	Cryptotermes	Cryptotermes	This study	SHOTGUN	Bolivia	Neotropical	Kalotermitidae
CAM101	Cryptotermes	havilandi	Cryptotermes	Cryptotermes	This study	AMPLICONS	Cameroon	Afrotropical	Kalotermitidae
Cam17-PG-1-TA	Glyptotermes	sp.	Glyptotermes	Glyptotermes	This study	SHOTGUN	Cameroon	Afrotropical	Kalotermitidae
CAM16-31	Roisinitermes	ebogoensis	Bifiditermes+Allotermes+Roisinitermes+Epicalotermes	Roisinitermes	This study	AMPLICONS	Cameroon	Afrotropical	Kalotermitidae
Cam16-40	Glyptotermes	sp.	Glyptotermes	Glyptotermes	This study	SHOTGUN	Cameroon	Afrotropical	Kalotermitidae
Cam16-41	Cryptotermes	havilandi	Cryptotermes	Cryptotermes	This study	SHOTGUN	Cameroon	Afrotropical	Kalotermitidae
Cam16-42	Glyptotermes	sp.	Glyptotermes	Glyptotermes	This study	SHOTGUN	Cameroon	Afrotropical	Kalotermitidae
Cam16-44	Glyptotermes	sp.	Glyptotermes	Glyptotermes	This study	SHOTGUN	Cameroon	Afrotropical	Kalotermitidae
CC	Cryptotermes	cynocephalus	Cryptotermes	Cryptotermes	This study	AMPLICONS	Australia	Australian	Kalotermitidae
CHI15-117	Glyptotermes	sp.	Glyptotermes	Glyptotermes	This study	AMPLICONS	China	Oriental	Kalotermitidae
CHI15-14	Neotermes	sp.	Neotermes group A	Neotermes	This study	AMPLICONS	China	Oriental	Kalotermitidae
CHI15-157	Glyptotermes	sp.	Glyptotermes	Glyptotermes	This study	AMPLICONS	China	Oriental	Kalotermitidae
CHI15-24	Glyptotermes	sp.	Glyptotermes	Glyptotermes	This study	AMPLICONS	China	Oriental	Kalotermitidae
CHI15-66	Glyptotermes	sp.	Glyptotermes	Glyptotermes	This study	AMPLICONS	China	Oriental	Kalotermitidae
CHI15-75	Glyptotermes	sp.	Glyptotermes	Glyptotermes	This study	AMPLICONS	China	Oriental	Kalotermitidae
CHI15-80	Glyptotermes	sp.	Glyptotermes	Glyptotermes	This study	AMPLICONS	China	Oriental	Kalotermitidae
CHI15-85	Glyptotermes	sp.	Glyptotermes	Glyptotermes	This study	AMPLICONS	China	Oriental	Kalotermitidae
CHI15-87	Glyptotermes	sp.	Glyptotermes	Glyptotermes	This study	AMPLICONS	China	Oriental	Kalotermitidae
COL15-20	Glyptotermes	sp.	Glyptotermes	Glyptotermes	This study	AMPLICONS	Colombia	Neotropical	Kalotermitidae
COL15-21	Comatermes	perfectus	Comatermes	Comatermes	This study	AMPLICONS	Colombia	Neotropical	Kalotermitidae
COL17-26	UNDESCRIBED		UNDESCRIBED	UNDESCRIBED	This study	AMPLICONS	Colombia	Neotropical	Kalotermitidae
CRYAUS	Cryptotermes	austrinus	Cryptotermes	Cryptotermes	This study	AMPLICONS	Australia	Australian	Kalotermitidae
CRYBREVIS	Cryptotermes	brevis	Cryptotermes	Cryptotermes	This study	AMPLICONS	Australia	Australian	Kalotermitidae
CRYDOMESTI	Cryptotermes	domesticus	Cryptotermes	Cryptotermes	This study	AMPLICONS	Australia	Australian	Kalotermitidae
CRYDRUDDLE	Cryptotermes	dudleyi	Cryptotermes	Cryptotermes	This study	AMPLICONS	Australia	Australian	Kalotermitidae
CRYPRIMUS	Cryptotermes	primus	Cryptotermes	Cryptotermes	This study	AMPLICONS	Australia	Australian	Kalotermitidae
CRYQUEEN	Cryptotermes	queenslandicus	Cryptotermes	Cryptotermes	This study	AMPLICONS	Australia	Australian	Kalotermitidae
CU_1490_0	Neotermes	phragmosus	Neotermes group B	Neotermes	This study	SHOTGUN	Cuba	Neotropical	Kalotermitidae
DR1966	Cryptotermes	mangoldi	Cryptotermes	Cryptotermes	This study	SHOTGUN	Dominican_Republic	Neotropical	Kalotermitidae
DR2008	Cryptotermes	rotundiceps	Cryptotermes	Cryptotermes	This study	SHOTGUN	Dominican_Republic	Neotropical	Kalotermitidae
E17-RS-20-1-TR	Calcaritermes	cf.nigriceps	Calcaritermes	Calcaritermes	This study	AMPLICONS	Ecuador	Neotropical	Kalotermitidae
E17-RS-34-2-TR	Rugitermes	sp.	Rugitermes	Rugitermes	This study	AMPLICONS	Ecuador	Neotropical	Kalotermitidae
EC1466_0	Rugitermes	laticollis	Rugitermes	Rugitermes	This study	SHOTGUN	Ecuador	Neotropical	Kalotermitidae
EF206314	Reticulitermes	flavipes		Reticulitermes	Cameron and Whiting 2007	AMPLICONS	see Cameron and Whiting 2007	EMPTY	OUTGROUP
EF206315	Reticulitermes	santonensis		Reticulitermes	Cameron and Whiting 2007	AMPLICONS	see Cameron and Whiting 2007	EMPTY	OUTGROUP
EF206319	Reticulitermes	virginicus		Reticulitermes	Cameron and Whiting 2007	AMPLICONS	see Cameron and Whiting 2007	EMPTY	OUTGROUP
EF206320	Reticulitermes	hageni		Reticulitermes	Cameron and Whiting 2007	AMPLICONS	see Cameron and Whiting 2007	EMPTY	OUTGROUP
FG-ND2-12	Glyptotermes	sp.	Glyptotermes	Glyptotermes	This study	AMPLICONS	French_Guiana	Neotropical	Kalotermitidae
FG-ND2-2	Neotermes	sp.	Neotermes group A	Neotermes	This study	AMPLICONS	French_Guiana	Neotropical	Kalotermitidae
FG16-11	Neotermes	nr.kartaboensis	Neotermes group A	Neotermes	This study	AMPLICONS	French_Guiana	Neotropical	Kalotermitidae
FG16-25	Cryptotermes	sp.	Cryptotermes	Cryptotermes	This study	AMPLICONS	French_Guiana	Neotropical	Kalotermitidae
FG17-12	Glyptotermes	perparvus	Glyptotermes	Glyptotermes	This study	AMPLICONS	French_Guiana	Neotropical	Kalotermitidae
FG17-32	Eucryptotermes	n.sp.nr.breviceps	Eucryptotermes	Eucryptotermes	This study	AMPLICONS	French_Guiana	Neotropical	Kalotermitidae
FG17-7	Calcaritermes	sp.	Calcaritermes	Calcaritermes	This study	AMPLICONS	French_Guiana	Neotropical	Kalotermitidae
FL01	Cryptotermes	cavifrons	Cryptotermes	Cryptotermes	This study	AMPLICONS	Florida	Nearctic	Kalotermitidae
FL04	Neotermes	luykxi	Neotermes group B	Neotermes	This study	AMPLICONS	Florida	Nearctic	Kalotermitidae
FL901_0	Kalotermes	approximatus	Kalotermes+Ceratokalotermes	Kalotermes	This study	SHOTGUN	Florida	Nearctic	Kalotermitidae
FL4667_0	Calcaritermes	nearcticus	Calcaritermes	Calcaritermes	This study	SHOTGUN	Florida	Nearctic	Kalotermitidae
G13-135	Calcaritermes	sp.	Calcaritermes	Calcaritermes	This study	AMPLICONS	French_Guiana	Neotropical	Kalotermitidae
G732	Cryptotermes	brevis	Cryptotermes	Cryptotermes	This study	AMPLICONS	French_Guiana	Neotropical	Kalotermitidae
Glypto1	Glyptotermes	fuscus	Glyptotermes	Glyptotermes	This study	AMPLICONS	Japan	Sino_Japanese	Kalotermitidae
GP17-04	Glyptotermes	sp.	Glyptotermes	Glyptotermes	This study	AMPLICONS	Guadeloupe	Neotropical	Kalotermitidae
GP17-13	Incisitermes	cf.incisus	Incisitermes group B	Incisitermes	This study	AMPLICONS	Guadeloupe	Neotropical	Kalotermitidae
GP17-15	Cryptotermes	leewardensis	Cryptotermes	Procryptotermes	This study	AMPLICONS	Guadeloupe	Neotropical	Kalotermitidae
GR2200	Cryptotermes	parvifrons	Cryptotermes	Cryptotermes	This study	SHOTGUN	Grenada	Neotropical	Kalotermitidae
HN251_0	Calcaritermes	emarginicollis	Calcaritermes	Calcaritermes	This study	SHOTGUN	Honduras	Neotropical	Kalotermitidae
IA	Incisitermes	minor	Incisitermes group A	Incisitermes	This study	AMPLICONS	USA	Nearctic	Kalotermitidae
IM	Incisitermes	minor	Incisitermes group A	Incisitermes	This study	AMPLICONS	USA	Nearctic	Kalotermitidae
JX050221	Macrotermes	barneyi		Macrotermes	Wei et al. 2012	AMPLICONS	see Wei et al. 2012	see Wei et al. 2012	OUTGROUP
JX144929	Mastotermes	darwiniensis		Mastotermes	Cameron et al. 2012	AMPLICONS	see Cameron et al. 2012	see Cameron et al. 2012	OUTGROUP
JX144930	Porotermes	adamsoni		Porotermes	Cameron et al. 2012	AMPLICONS	see Cameron et al. 2012	see Cameron et al. 2012	OUTGROUP
JX144931	Microhodotermes	viator		Microhodotermes	Cameron et al. 2012	AMPLICONS	see Cameron et al. 2012	see Cameron et al. 2012	OUTGROUP
JX144932	Zootermopsis	angusticollis		Zootermopsis	Cameron et al. 2012	AMPLICONS	see Cameron et al. 2012	see Cameron et al. 2012	OUTGROUP
JX144933	Bifiditermes	sp.	Bifiditermes+Allotermes+Roisinitermes+Epicalotermes	Bifiditermes	Cameron et al. 2012	AMPLICONS	Australia	Australian	Kalotermitidae
JX144934	Coptotermes	lacteus		Coptotermes	Cameron et al. 2012	AMPLICONS	see Cameron et al. 2012	see Cameron et al. 2012	OUTGROUP
JX144935	Schedorhinotermes	breinli		Schedorhinotermes	Cameron et al. 2012	AMPLICONS	see Cameron et al. 2012	see Cameron et al. 2012	OUTGROUP
JX144936	Heterotermes	sp.		Heterotermes	Cameron et al. 2012	AMPLICONS	see Cameron et al. 2012	see Cameron et al. 2012	OUTGROUP
JX144937	Macrotermes	subhyalinus		Macrotermes	Cameron et al. 2012	AMPLICONS	see Cameron et al. 2012	see Cameron et al. 2012	OUTGROUP
JX144938	Drepanotermes	sp.		Drepanotermes	Cameron et al. 2012	AMPLICONS	see Cameron et al. 2012	see Cameron et al. 2012	OUTGROUP
JX144939	Macrognathotermes	errator		Macrognathotermes	Cameron et al. 2012	AMPLICONS	see Cameron et al. 2012	see Cameron et al. 2012	OUTGROUP
JX144940	Nasutitermes	triodiae		Nasutitermes	Cameron et al. 2012	AMPLICONS	see Cameron et al. 2012	see Cameron et al. 2012	OUTGROUP
KE15-10	Neotermes	cf.meruensis	Neotermes group A	Neotermes	This study	AMPLICONS	Kenya	Afrotropical	Kalotermitidae
KE15-138	Epicalotermes	aethiopicus	Bifiditermes+Allotermes+Roisinitermes+Epicalotermes	Epicalotermes	This study	AMPLICONS	Kenya	Afrotropical	Kalotermitidae
KE15-168	Glyptotermes	brevicaudatus	Glyptotermes	Glyptotermes	This study	AMPLICONS	Kenya	Afrotropical	Kalotermitidae
KE15-30	Bifiditermes	mutubae	Bifiditermes+Allotermes+Roisinitermes+Epicalotermes	Bifiditermes	This study	AMPLICONS	Kenya	Afrotropical	Kalotermitidae
KF	Kalotermes	flavicollis	Kalotermes+Ceratokalotermes	Kalotermes	This study	AMPLICONS	Italy	Palearctic	Kalotermitidae
KP026254	Odontotermes	formosanus		Odontotermes	Bourguignon et al. 2015	AMPLICONS	see Bourguignon et al. 2015	see Bourguignon et al. 2015	OUTGROUP
KP026255	Sinocapritermes	mushae		Sinocapritermes	Bourguignon et al. 2015	AMPLICONS	see Bourguignon et al. 2015	see Bourguignon et al. 2015	OUTGROUP
KP026256	Prorhinotermes	canalifrons		Prorhinotermes	Bourguignon et al. 2015	AMPLICONS	see Bourguignon et al. 2015	see Bourguignon et al. 2015	OUTGROUP
KP026257	Glyptotermes	satsumensis	Glyptotermes	Glyptotermes	Bourguignon et al. 2015	AMPLICONS	Japan	Sino_Japanese	Kalotermitidae
KP026258	Dolichorhinotermes	longilabius		Dolichorhinotermes	Bourguignon et al. 2015	AMPLICONS	see Bourguignon et al. 2015	see Bourguignon et al. 2015	OUTGROUP
KP026259	Hodotermopsis	sjostedti		Hodotermopsis	Bourguignon et al. 2015	AMPLICONS	see Bourguignon et al. 2015	see Bourguignon et al. 2015	OUTGROUP
KP026260	Nasutitermes	takasagoensis		Nasutitermes	Bourguignon et al. 2015	AMPLICONS	see Bourguignon et al. 2015	see Bourguignon et al. 2015	OUTGROUP
KP026261	Nasutitermes	sp.		Nasutitermes	Bourguignon et al. 2015	AMPLICONS	see Bourguignon et al. 2015	see Bourguignon et al. 2015	OUTGROUP
KP026262	Embiratermes	neotenicus		Embiratermes	Bourguignon et al. 2015	AMPLICONS	see Bourguignon et al. 2015	see Bourguignon et al. 2015	OUTGROUP
KP026263	Glyptotermes	sp.	Glyptotermes	Glyptotermes	Bourguignon et al. 2015	AMPLICONS	Brazil	Neotropical	Kalotermitidae
KP026264	Serritermes	serrifer		Serritermes	Bourguignon et al. 2015	AMPLICONS	see Bourguignon et al. 2015	see Bourguignon et al. 2015	OUTGROUP
KP026265	Cubitermes	fungifaber		Cubitermes	Bourguignon et al. 2015	AMPLICONS	see Bourguignon et al. 2015	see Bourguignon et al. 2015	OUTGROUP
KP026266	Promirotermes	redundans		Promirotermes	Bourguignon et al. 2015	AMPLICONS	see Bourguignon et al. 2015	see Bourguignon et al. 2015	OUTGROUP
KP026267	Ancistrotermes	pakistanicus		Ancistrotermes	Bourguignon et al. 2015	AMPLICONS	see Bourguignon et al. 2015	see Bourguignon et al. 2015	OUTGROUP
KP026268	Postsubulitermes	parviconstrictus		Postsubulitermes	Bourguignon et al. 2015	AMPLICONS	see Bourguignon et al. 2015	see Bourguignon et al. 2015	OUTGROUP
KP026269	Jugositermes	tuberculatus		Jugositermes	Bourguignon et al. 2015	AMPLICONS	see Bourguignon et al. 2015	see Bourguignon et al. 2015	OUTGROUP
KP026270	Synacanthotermes	sp.		Synacanthotermes	Bourguignon et al. 2015	AMPLICONS	see Bourguignon et al. 2015	see Bourguignon et al. 2015	OUTGROUP
KP026271	Duplidentitermes	sp.		Duplidentitermes	Bourguignon et al. 2015	AMPLICONS	see Bourguignon et al. 2015	see Bourguignon et al. 2015	OUTGROUP
KP026272	Astalotermes	sp.		Astalotermes	Bourguignon et al. 2015	AMPLICONS	see Bourguignon et al. 2015	see Bourguignon et al. 2015	OUTGROUP
KP026273	Procubitermes	arboricola		Procubitermes	Bourguignon et al. 2015	AMPLICONS	see Bourguignon et al. 2015	see Bourguignon et al. 2015	OUTGROUP
KP026274	Ateuchotermes	sp.		Ateuchotermes	Bourguignon et al. 2015	AMPLICONS	see Bourguignon et al. 2015	see Bourguignon et al. 2015	OUTGROUP
KP026275	Amalotermes	phaeocephalus		Amalotermes	Bourguignon et al. 2015	AMPLICONS	see Bourguignon et al. 2015	see Bourguignon et al. 2015	OUTGROUP
KP026276	Leptomyxotermes	doriae		Leptomyxotermes	Bourguignon et al. 2015	AMPLICONS	see Bourguignon et al. 2015	see Bourguignon et al. 2015	OUTGROUP
KP026277	Cephalotermes	rectangularis		Cephalotermes	Bourguignon et al. 2015	AMPLICONS	see Bourguignon et al. 2015	see Bourguignon et al. 2015	OUTGROUP
KP026278	Pericapritermes	nigerianus		Pericapritermes	Bourguignon et al. 2015	AMPLICONS	see Bourguignon et al. 2015	see Bourguignon et al. 2015	OUTGROUP
KP026279	Sphaerotermes	sphaerothorax		Sphaerotermes	Bourguignon et al. 2015	AMPLICONS	see Bourguignon et al. 2015	see Bourguignon et al. 2015	OUTGROUP
KP026280	Acanthotermes	acanthothorax		Acanthotermes	Bourguignon et al. 2015	AMPLICONS	see Bourguignon et al. 2015	see Bourguignon et al. 2015	OUTGROUP
KP026281	Basidentitermes	aurivillii		Basidentitermes	Bourguignon et al. 2015	AMPLICONS	see Bourguignon et al. 2015	see Bourguignon et al. 2015	OUTGROUP
KP026282	Aderitotermes	sp.		Aderitotermes	Bourguignon et al. 2015	AMPLICONS	see Bourguignon et al. 2015	see Bourguignon et al. 2015	OUTGROUP
KP026283	Cryptotermes	secundus	Cryptotermes	Cryptotermes	Bourguignon et al. 2015	AMPLICONS	Australia	Australian	Kalotermitidae
KP026284	Rugitermes	sp.	Rugitermes	Rugitermes	Bourguignon et al. 2015	AMPLICONS	French_Guiana	Neotropical	Kalotermitidae
KP026285	Caetetermes	taquarussu		Caetetermes	Bourguignon et al. 2015	AMPLICONS	see Bourguignon et al. 2015	see Bourguignon et al. 2015	OUTGROUP
KP026286	Neocapritermes	araguaia		Neocapritermes	Bourguignon et al. 2015	AMPLICONS	see Bourguignon et al. 2015	see Bourguignon et al. 2015	OUTGROUP
KP026287	Anoplotermes	sp.		Anoplotermes	Bourguignon et al. 2015	AMPLICONS	see Bourguignon et al. 2015	see Bourguignon et al. 2015	OUTGROUP
KP026288	Silvestritermes	holmgreni		Silvestritermes	Bourguignon et al. 2015	AMPLICONS	see Bourguignon et al. 2015	see Bourguignon et al. 2015	OUTGROUP
KP026289	Orthognathotermes	aduncus		Orthognathotermes	Bourguignon et al. 2015	AMPLICONS	see Bourguignon et al. 2015	see Bourguignon et al. 2015	OUTGROUP
KP026290	Constrictotermes	cavifrons		Constrictotermes	Bourguignon et al. 2015	AMPLICONS	see Bourguignon et al. 2015	see Bourguignon et al. 2015	OUTGROUP
KP026291	Glossotermes	oculatus		Glossotermes	Bourguignon et al. 2015	AMPLICONS	see Bourguignon et al. 2015	see Bourguignon et al. 2015	OUTGROUP
KP026292	Labiotermes	labralis		Labiotermes	Bourguignon et al. 2015	AMPLICONS	see Bourguignon et al. 2015	see Bourguignon et al. 2015	OUTGROUP
KP026293	Syntermes	spinosus		Syntermes	Bourguignon et al. 2015	AMPLICONS	see Bourguignon et al. 2015	see Bourguignon et al. 2015	OUTGROUP
KP026294	Cavitermes	tuberosus		Cavitermes	Bourguignon et al. 2015	AMPLICONS	see Bourguignon et al. 2015	see Bourguignon et al. 2015	OUTGROUP
KP026295	Parrhinotermes	browni		Parrhinotermes	Bourguignon et al. 2015	AMPLICONS	see Bourguignon et al. 2015	see Bourguignon et al. 2015	OUTGROUP
KP026296	Nasutitermes	bikpelanus		Nasutitermes	Bourguignon et al. 2015	AMPLICONS	see Bourguignon et al. 2015	see Bourguignon et al. 2015	OUTGROUP
KP026297	Microcerotermes	biroi		Microcerotermes	Bourguignon et al. 2015	AMPLICONS	see Bourguignon et al. 2015	see Bourguignon et al. 2015	OUTGROUP
KP026298	Termitogeton	planus		Termitogeton	Bourguignon et al. 2015	AMPLICONS	see Bourguignon et al. 2015	see Bourguignon et al. 2015	OUTGROUP
KP026299	UNIDENTIFIED		Bifiditermes+Allotermes+Roisinitermes+Epicalotermes	UNIDENTIFIED	Bourguignon et al. 2015	AMPLICONS	Singapore	Oriental	Kalotermitidae
KP026300	Glyptotermes	sp.	Glyptotermes	Glyptotermes	Bourguignon et al. 2015	AMPLICONS	Singapore	Oriental	Kalotermitidae
KP026301	Glyptotermes	sp.	Glyptotermes	Glyptotermes	Bourguignon et al. 2015	AMPLICONS	Brunei	Oriental	Kalotermitidae
MAD15-1	Cryptotermes	sp.	Cryptotermes	Cryptotermes	This study	AMPLICONS	Madagascar	Madagascan	Kalotermitidae
MAD15-10	Postelectrotermes	sp.	Postelectrotermes	Postelectrotermes	This study	AMPLICONS	Madagascar	Madagascan	Kalotermitidae
MAD15-106_2	Bifiditermes	sp.	Bifiditermes+Allotermes+Roisinitermes+Epicalotermes	Bifiditermes	This study	AMPLICONS	Madagascar	Madagascan	Kalotermitidae
MAD15-108	UNIDENTIFIED		Neotermes group A	UNIDENTIFIED	This study	AMPLICONS	Madagascar	Madagascan	Kalotermitidae
MAD15-128	Bifiditermes	sp.nr.madagascariensis	Bifiditermes+Allotermes+Roisinitermes+Epicalotermes	Bifiditermes	This study	AMPLICONS	Madagascar	Madagascan	Kalotermitidae
MAD15-14	Postelectrotermes	sp.	Postelectrotermes	Postelectrotermes	This study	AMPLICONS	Madagascar	Madagascan	Kalotermitidae
MAD15-147	Bifiditermes	sp.nr.madagascariensis	Bifiditermes+Allotermes+Roisinitermes+Epicalotermes	Bifiditermes	This study	AMPLICONS	Madagascar	Madagascan	Kalotermitidae
MAD15-15	Postelectrotermes	sp.	Postelectrotermes	Postelectrotermes	This study	AMPLICONS	Madagascar	Madagascan	Kalotermitidae
MAD15-157	Postelectrotermes	sp.	Postelectrotermes	UNIDENTIFIED	This study	AMPLICONS	Madagascar	Madagascan	Kalotermitidae
MAD15-171	Postelectrotermes	sp.	Postelectrotermes	Postelectrotermes	This study	AMPLICONS	Madagascar	Madagascan	Kalotermitidae
MAD15-18	Postelectrotermes	sp.	Postelectrotermes	Postelectrotermes	This study	AMPLICONS	Madagascar	Madagascan	Kalotermitidae
MAD15-2	Bifiditermes	sp.nr.madagascariensis	Bifiditermes+Allotermes+Roisinitermes+Epicalotermes	Bifiditermes	This study	AMPLICONS	Madagascar	Madagascan	Kalotermitidae
MAD15-24	Cryptotermes	sp.	Cryptotermes	Cryptotermes	This study	AMPLICONS	Madagascar	Madagascan	Kalotermitidae
MAD15-40	Cryptotermes	havilandi	Cryptotermes	Cryptotermes	This study	AMPLICONS	Madagascar	Madagascan	Kalotermitidae
MAD15-55	Bifiditermes	sp.nr.madagascariensis	Bifiditermes+Allotermes+Roisinitermes+Epicalotermes	Bifiditermes	This study	AMPLICONS	Madagascar	Madagascan	Kalotermitidae
MAD15-84	Bifiditermes	sp.nr.madagascariensis	Bifiditermes+Allotermes+Roisinitermes+Epicalotermes	Bifiditermes	This study	AMPLICONS	Madagascar	Madagascan	Kalotermitidae
MAD15-90	Bifiditermes	sp.nr.madagascariensis	Bifiditermes+Allotermes+Roisinitermes+Epicalotermes	Bifiditermes	This study	AMPLICONS	Madagascar	Madagascan	Kalotermitidae
MAD19_7R	Allotermes	sp.	Bifiditermes+Allotermes+Roisinitermes+Epicalotermes	Allotermes	This study	SHOTGUN	Madagascar	Madagascan	Kalotermitidae
MAD19-106	Postelectrotermes	sp.	Postelectrotermes	UNIDENTIFIED	This study	SHOTGUN	Madagascar	Madagascan	Kalotermitidae
MAD19-11	Postelectrotermes	sp.	Postelectrotermes	Postelectrotermes	This study	SHOTGUN	Madagascar	Madagascan	Kalotermitidae
MAD19-117	Postelectrotermes	sp.	Postelectrotermes	Postelectrotermes	This study	SHOTGUN	Madagascar	Madagascan	Kalotermitidae
MAD19-118	Postelectrotermes	sp.	Postelectrotermes	Postelectrotermes	This study	SHOTGUN	Madagascar	Madagascan	Kalotermitidae
MAD19-16	Postelectrotermes	sp.	Postelectrotermes	UNIDENTIFIED	This study	SHOTGUN	Madagascar	Madagascan	Kalotermitidae
MAD19-23	Cryptotermes	kirbyi	Cryptotermes	Cryptotermes	This study	SHOTGUN	Madagascar	Madagascan	Kalotermitidae
MAD19-72	Cryptotermes	kirbyi	Cryptotermes	Cryptotermes	This study	SHOTGUN	Madagascar	Madagascan	Kalotermitidae
MAD19-90	Postelectrotermes	sp.	Postelectrotermes	UNIDENTIFIED	This study	SHOTGUN	Madagascar	Madagascan	Kalotermitidae	middle	tibia	does	not	have	spine,	left	middle	tibia	has!
MAD19-96	Allotermes	cf.paradoxus	Bifiditermes+Allotermes+Roisinitermes+Epicalotermes	Allotermes	This study	SHOTGUN	Madagascar	Madagascan	Kalotermitidae
MAL36	Cryptotermes	sp.	Cryptotermes	Cryptotermes	This study	AMPLICONS	Malaysia	Oriental	Kalotermitidae
MAL39	Cryptotermes	domesticus	Cryptotermes	Cryptotermes	This study	AMPLICONS	Malaysia	Oriental	Kalotermitidae
Marg-RS	Marginitermes	hubbardi	Marginitermes	Marginitermes	This study	SHOTGUN	USA	Nearctic	Kalotermitidae
NAM16_PG012TR	Epicalotermes	sp.	Bifiditermes+Allotermes+Roisinitermes+Epicalotermes	Epicalotermes	This study	SHOTGUN	Namibia	Afrotropical	Kalotermitidae
NAM16_PG037TR	Epicalotermes	sp.	Bifiditermes+Allotermes+Roisinitermes+Epicalotermes	Epicalotermes	This study	SHOTGUN	Namibia	Afrotropical	Kalotermitidae
NG21	Glyptotermes	sp.	Glyptotermes	Glyptotermes	This study	AMPLICONS	New_Guinea	Oceanian	Kalotermitidae
NU	Neotermes	cubanus	Neotermes group B	Neotermes	This study	AMPLICONS	Cuba	Neotropical	Kalotermitidae
PA827	Neotermes	fulvescens	Neotermes group A	Neotermes	This study	SHOTGUN	Paraguay	Neotropical	Kalotermitidae
PA942	Tauritermes	triceromegas	Tauritermes	Tauritermes	This study	SHOTGUN	Paraguay	Neotropical	Kalotermitidae
PA943	Tauritermes	triceromegas	Tauritermes	Tauritermes	This study	SHOTGUN	Paraguay	Neotropical	Kalotermitidae
Para-TE	Paraneotermes	simplicicornis	Paraneotermes	Paraneotermes	This study	AMPLICONS	USA	Nearctic	Kalotermitidae
phi10	Neotermes	sp.	Neotermes group A	Neotermes	This study	AMPLICONS	Philippines	Oriental	Kalotermitidae
phi12	Neotermes	sp.	Neotermes group A	Neotermes	This study	AMPLICONS	Philippines	Oriental	Kalotermitidae
phi17-2	Neotermes	sp.	Neotermes group A	Neotermes	This study	AMPLICONS	Philippines	Oriental	Kalotermitidae
phi18	Cryptotermes	sp.	Cryptotermes	Cryptotermes	This study	AMPLICONS	Philippines	Oriental	Kalotermitidae
phi30	Cryptotermes	sp.	Cryptotermes	Cryptotermes	This study	AMPLICONS	Philippines	Oriental	Kalotermitidae
phi37	Glyptotermes	sp.	Glyptotermes	Glyptotermes	This study	AMPLICONS	Philippines	Oriental	Kalotermitidae
phi38	Glyptotermes	sp.	Glyptotermes	Glyptotermes	This study	AMPLICONS	Philippines	Oriental	Kalotermitidae
phi45	Cryptotermes	sp.	Cryptotermes	Cryptotermes	This study	AMPLICONS	Philippines	Oriental	Kalotermitidae
phi47	Neotermes	sp.	Neotermes group A	Neotermes	This study	AMPLICONS	Philippines	Oriental	Kalotermitidae
phi49	Glyptotermes	sp.	Glyptotermes	Glyptotermes	This study	AMPLICONS	Philippines	Oriental	Kalotermitidae
phi54	Cryptotermes	sp.	Cryptotermes	Cryptotermes	This study	AMPLICONS	Philippines	Oriental	Kalotermitidae
phi59	Cryptotermes	sp.	Cryptotermes	Cryptotermes	This study	AMPLICONS	Philippines	Oriental	Kalotermitidae
phi6	Neotermes	sp.	Neotermes group A	Neotermes	This study	AMPLICONS	Philippines	Oriental	Kalotermitidae
phi64	Cryptotermes	sp.	Cryptotermes	Cryptotermes	This study	AMPLICONS	Philippines	Oriental	Kalotermitidae
phi72-2	Neotermes	sp.	Neotermes group A	Neotermes	This study	AMPLICONS	Philippines	Oriental	Kalotermitidae
phi73	Neotermes	sp.	Neotermes group A	Neotermes	This study	AMPLICONS	Philippines	Oriental	Kalotermitidae
phi76	Neotermes	sp.	Neotermes group A	Neotermes	This study	AMPLICONS	Philippines	Oriental	Kalotermitidae
phi78	Cryptotermes	sp.	Cryptotermes	Cryptotermes	This study	AMPLICONS	Philippines	Oriental	Kalotermitidae
phi81	Neotermes	sp.	Neotermes group A	Neotermes	This study	AMPLICONS	Philippines	Oriental	Kalotermitidae
phi86	Neotermes	sp.	Neotermes group A	Neotermes	This study	AMPLICONS	Philippines	Oriental	Kalotermitidae
phi94	Cryptotermes	sp.	Cryptotermes	Cryptotermes	This study	AMPLICONS	Philippines	Oriental	Kalotermitidae
PN1209_0	Cryptotermes	cavifrons	Cryptotermes	Cryptotermes	This study	SHOTGUN	Panama	Neotropical	Kalotermitidae
PN1380_0	Calcaritermes	nigriceps	Calcaritermes	Calcaritermes	This study	SHOTGUN	Panama	Neotropical	Kalotermitidae
PN959_0	Calcaritermes	brevicollis	Calcaritermes	Calcaritermes	This study	SHOTGUN	Panama	Neotropical	Kalotermitidae
Ptero-TE	Pterotermes	occidentis	Pterotermes	Pterotermes	This study	AMPLICONS	USA	Nearctic	Kalotermitidae
PU736_0	Cryptotermes	havilandi	Cryptotermes	Cryptotermes	This study	SHOTGUN	Peru	Neotropical	Kalotermitidae
PU998_0	Rugitermes	aridus	Rugitermes	Rugitermes	This study	SHOTGUN	Peru	Neotropical	Kalotermitidae
RDCT163	Glyptotermes	sp.	Glyptotermes	Glyptotermes	This study	AMPLICONS	Congo	Afrotropical	Kalotermitidae
Santo-T_038	Cryptotermes	speiseri	Cryptotermes	Procryptotermes	This study	SHOTGUN	Vanuatu	Oceanian	Kalotermitidae
SING74	Neotermes	sp.	Neotermes group A	Neotermes	This study	AMPLICONS	Singapore	Oriental	Kalotermitidae
THAI031	Glyptotermes	sp.	Glyptotermes	Glyptotermes	This study	AMPLICONS	Thailand	Oriental	Kalotermitidae
THAI108	Glyptotermes	sp.	Glyptotermes	Glyptotermes	This study	AMPLICONS	Thailand	Oriental	Kalotermitidae
THAI112	Glyptotermes	sp.	Glyptotermes	Glyptotermes	This study	AMPLICONS	Thailand	Oriental	Kalotermitidae
THAI114	Glyptotermes	sp.	Glyptotermes	Glyptotermes	This study	AMPLICONS	Thailand	Oriental	Kalotermitidae
AF189089	Ceratokalotermes	spoliator	Kalotermes+Ceratokalotermes	Ceratokalotermes	Thompson et al. 2000	TARGET GENE ISOLATION	Australia	Australian	Kalotermitidae
US10	Incisitermes	snyderi	Incisitermes group B	Incisitermes	This study	AMPLICONS	USA	Nearctic	Kalotermitidae
VZ1180	Proneotermes	latifrons	Proneotermes	Proneotermes	This study	SHOTGUN	Venezuela	Neotropical	Kalotermitidae
