## Supplemental Table 6 for "Transoceanic voyages of drywood termites (Isoptera: Kalotermitidae) inferred from extant and extinct species"

### Sheet: Fossil calibration
Fossil species	Fossil number	Minimum age constraint (MY)	Calibration group	Soft maximum bound (97.5% probability)	Reference	Note on maximum bound
Melqartitermes myrrheus	1	125.45	Mastotermitidae + sister group	235	Engel et al. 2007	Triassoblatta argentina, earliest fossil of Mesoblattinidae (Martins-Neto et al. 2005)
Cosmotermes multus	2	94.3	Stolotermitidae + Hodotermitidae + Archotermopsidae	235	Zhao et al. 2019	Triassoblatta argentina, earliest fossil of Mesoblattinidae (Martins-Neto et al. 2005)
Proelectrotermes swinhoei	3	94.3	Kalotermitidae + sister group	235	Engel et al. 2007	Triassoblatta argentina, earliest fossil of Mesoblattinidae (Martins-Neto et al. 2005)
Nanotermes isaacae	4	47.8	Termitidae + Coptotermes + Heterotermes + Reticulitermes	94.3	Engel et al. 2011	First fossil of Rhinotermitinae
Huguenotermes septimaniensis	5	33.9	Cryptotermes + Procryptotermes + sister group	94.3	Engel and Nel 2015	First fossil of Kalotermitidae
Reticulitermes antiquus	6	33.9	Reticulitermes + Coptotermes + Heterotermes	94.3	Engel et al. 2007	First fossil of Rhinotermitinae
Dolichorhinotermes dominicanus	7	16	Dolichorhinotermes + Schedorhinotermes	94.3	Schlemmermeyer and Cancello 2000	First fossil of Rhinotermitinae
Coptotermes sucineus	8	16	Coptotermes + Heterotermes	33.9	Engel 2008	First Heterotermes fossil
Macrotermes pristinus	9	16	Macrotermes + Odontotermes + Synacanthotermes	47.8	Charpentier 1843	First fossil of Termitidae
Calcaritermes vetus	10	15.95	Calcaritermes + COL17-26 new genus	94.3	Emerson, 1969	First fossil of Kalotermitidae
Constrictotermes electroconstrictus	11	13.8	Constrictotermes + Caetetermes	47.8	Krishna 1996	First fossil of Termitidae
Anoplotermes sensu lato	12	13.8	All Apicotermitinae except Jugositermes and Duplidentitermes	47.8	Krishna and Grimaldi 2009	First fossil of Termitidae
Microcerotermes insularis	13	13.8	Microcerotermes + Syntermitinae	47.8	Krishna and Grimaldi 2009	First fossil of Termitidae
Amitermes lucidus	14	13.8	Drepanotermes + Orthognathotermes	47.8	Krishna and Grimaldi 2009	First fossil of Termitidae
Glyptotermes grimaldii	15	13.8	Glyptotermes	94.3	Engel and Krishna 2007	First fossil of Kalotermitidae
