## Supplemental Table 7 for "Transoceanic voyages of drywood termites (Isoptera: Kalotermitidae) inferred from extant and extinct species"

### Sheet: Table S7 paleodatabase_kalo_man
occurrence_no	collection_no	accepted_name	accepted_rank	accepted_no	early_interval	max_ma	min_ma	phylum	class	order	family	genus	collection_name	cc	Realm	GenusStatus	Note	primary_reference	ref_pubyr	reference_no
930175	106431	Cryptotermes	genus	179824	Hemingfordian	20.43	15.97	Arthropoda	Insecta	Blattodea	Kalotermitidae	?Cryptotermes	Calico Mountains Arthropod Beds (UA collection)	US	Nearctic	Extant		L. E. Park and K. F. Downing. 2001. Paleoecology of an exceptionally preserved arthropod fauna from lake deposits of the Miocene Barstow Formation, Southern California, U.S.A. Palaios 16(2):175-184	2001	35523
1134865	144521	Cryptotermes ryshkoffi	species	267427	Hemingfordian	20.43	15.97	Arthropoda	Insecta	Blattodea	Kalotermitidae	?Cryptotermes	Site 10 (LACMIP 357), Calico Hills	US	Nearctic	Extant	incertae sedis - see Methods	W. D. Pierce. 1958. Fossil Arthropods of California. No. 21. Termites from Calico Mountains nodules. Bulletin of The Southern California Academy of Sciences 57(1):13-24	1958	46712
995550	120351	Kalotermes piacentinii	species	205118	Selandian	61.6	59.2	Arthropoda	Insecta	Blattodea	Kalotermitidae	X_Kalotermes	Menat (Piacentini coll.)	FR	Palearctic	Extant	excluded - see Methods	L. Piton and N. Th√©obald. 1937. Les lignites et schistes bitumineux de Menat (Puy-de-D√¥me). II: Les insectes fossiles de Menat. Revue des Sciences Naturelles d'Auvergne 3(2):76-88	1937	53100
995549	113685	Neotermes grassei	species	205120	Selandian	61.6	59.2	Arthropoda	Insecta	Blattodea	Kalotermitidae	?Neotermes	Menat (Piton collection)	FR	Palearctic	Extant	incertae sedis - see Methods	L. Piton. 1940. Pal√©ontologie du Gisement √âoc√©ne de Menat (Puy-de-D√¥me) (Flore et Faune). Clermont-Ferrand: Imprimeries P. Vallier.	1940	38448
1198246	138881	Calcaritermes vetus	species	277581	Early Miocene	23.03	15.97	Arthropoda	Insecta	Blattodea	Kalotermitidae	Calcaritermes	UCMP B-8413, Ixhuatan, Rio Tapilula	MX	Neotropical	Extant		A. E. Emerson. 1969. A revision of the Tertiary fossil species of the Kalotermitidae (Isoptera). American Museum Novitates 2359:1-57	1969	5065
1198247	140212	Calcaritermes vetus	species	277581	Early Miocene	23.03	15.97	Arthropoda	Insecta	Blattodea	Kalotermitidae	Calcaritermes	UCMP B-7051, Vega de la Campana	MX	Neotropical	Extant		A. E. Emerson. 1969. A revision of the Tertiary fossil species of the Kalotermitidae (Isoptera). American Museum Novitates 2359:1-57	1969	5065
1309009	21977	Calcaritermes	genus	277580	Early Miocene	23.03	15.97	Arthropoda	Insecta	Blattodea	Kalotermitidae	Calcaritermes	Mexican amber (SMNS collection)	MX	Neotropical	Extant		M. M. Sol√≥rzano Kraemer. 2007. Systematic, palaeoecology, and palaeobiogeography of the insect fauna from Mexican amber. Palaeontographica Abteilung A 282:1-133	2007	57466
1024939	122557	Cratokalotermes santanensis	species	228549	Late Aptian	122.46	112.03	Arthropoda	Insecta	Blattodea	Kalotermitidae	X_Cratokalotermes	Crato (SMNS collection)	BR	Neotropical	Extinct	excluded - see Methods	D. M. Martill, G. Bechly, and R. F. Loveridge. 2007. The Crato Fossil Beds of Brazil: Window into an Ancient World	2007	40729
1108956	140371	Cratokalotermes santanensis	species	228549	Late Aptian	122.46	112.03	Arthropoda	Insecta	Blattodea	Kalotermitidae	X_Cratokalotermes	Crato (ROM collection)	BR	Neotropical	Extinct	excluded - see Methods	D. A. Grimaldi, M. S. Engel, and K. Krishna. 2008. The species of Isoptera (Insecta) from the Early Cretaceous Crato Formation: a revision. American Museum Novitates 3626:1-30	2008	45425
1168377	150372	Cryptotermes	genus	179824	Holocene	0.0117	0	Arthropoda	Insecta	Blattodea	Kalotermitidae	Cryptotermes	East Africa Copal (Rosen coll)	TZ	Afrotropical	Extant		K. von Rosen. 1913. Die Fossilen Termiten: Eine kurze Zusammenfassung der bis jetzt bekannten Funde. Transactions of the 2nd International Congress of Entomology 2:318-335	1913	45339
1181732	122982	Cryptotermes yamini	species	277599	Burdigalian	20.44	13.82	Arthropoda	Insecta	Blattodea	Kalotermitidae	Cryptotermes	Dominican amber (AMNH coll)	DO	Neotropical	Extant		K. Krishna and S. Bacchus. 1987. A new fossil species of termite from Dominican amber, Cryptotermes yamini (Isoptera, Kalotermitidae). American Museum Novitates 2884:1-5	1987	48973
1201414	122982	Cryptotermes glaesarius	species	277598	Burdigalian	20.44	13.82	Arthropoda	Insecta	Blattodea	Kalotermitidae	Cryptotermes	Dominican amber (AMNH coll)	DO	Neotropical	Extant		M. S. Engel and K. Krishna. 2007. Drywood termites in Dominican amber (Isoptera: Kalotermitidae). Beitr√§ge zur Entomologie 57:263-275	2007	50727
1108099	140221	Electrotermes affinis	species	260606	Priabonian	38	33.9	Arthropoda	Insecta	Blattodea	Kalotermitidae	Electrotermes	Baltic amber (Rosen coll)	RU	Palearctic	Extinct		K. von Rosen. 1913. Die Fossilen Termiten: Eine kurze Zusammenfassung der bis jetzt bekannten Funde. Transactions of the 2nd International Congress of Entomology 2:318-335	1913	45339
1153013	147349	Electrotermes girardi	species	273233	Priabonian	38	33.9	Arthropoda	Insecta	Blattodea	Kalotermitidae	Electrotermes	Baltic amber (Halle collection)	RU	Palearctic	Extinct		C. G. Giebel. 1856. Die Insecten und Spinnen der Vorwelt mit steter Ber√ºcksichtigung der lebenden Insekten und Spinnen. Die Fauna der Vorwelt 2:1-511	1856	47505
1190310	109625	Electrotermes affinis	species	260606	Priabonian	38	33.9	Arthropoda	Insecta	Blattodea	Kalotermitidae	Electrotermes	Baltic Amber, Berendt collection	PL	Palearctic	Extinct		F. J. Pictet and H. Hagen. 1856. Die im Bernstein befindlichen Neuropteren der Vorwelt. Die in Bernstein Befindlichen Organischen Reste der Vorwelt Gesammelt in Verbindung mit Mehreren Bearbeitetet und Herausgegeben 2(2):41-126	1856	49545
1198251	124205	Electrotermes affinis	species	260606	Priabonian	38	33.9	Arthropoda	Insecta	Blattodea	Kalotermitidae	Electrotermes	Baltic amber (MCZ collection)	RU	Palearctic	Extinct		A. E. Emerson. 1969. A revision of the Tertiary fossil species of the Kalotermitidae (Isoptera). American Museum Novitates 2359:1-57	1969	5065
1198252	120811	Electrotermes affinis	species	260606	Priabonian	38	33.9	Arthropoda	Insecta	Blattodea	Kalotermitidae	Electrotermes	Baltic Amber, Danziger Naturkundemuseum Menge collection	PL	Palearctic	Extinct		A. E. Emerson. 1969. A revision of the Tertiary fossil species of the Kalotermitidae (Isoptera). American Museum Novitates 2359:1-57	1969	5065
1198254	123762	Electrotermes affinis	species	260606	Priabonian	38	33.9	Arthropoda	Insecta	Blattodea	Kalotermitidae	Electrotermes	Baltic Amber (University of Copenhagen ZMUC, NHMD Collection)	DK	Palearctic	Extinct		A. E. Emerson. 1969. A revision of the Tertiary fossil species of the Kalotermitidae (Isoptera). American Museum Novitates 2359:1-57	1969	5065
1202038	123850	Electrotermes flecki	species	277600	MP 7	55.8	48.6	Arthropoda	Insecta	Blattodea	Kalotermitidae	Electrotermes	Oise amber, Le Quesnoy	FR	Palearctic	Extinct		A. Nel and E. Bourguet. 2006. Termite of the early Eocene amber of France (Isoptera: Mastotermitidae, Kalotermitidae). Neues Jahrbuch f√ºr Geologie und Pal√§ontologie, Monatshefte 2006:101-115	2006	50784
1204525	123771	Electrotermes girardi	species	273233	Priabonian	38	33.9	Arthropoda	Insecta	Blattodea	Kalotermitidae	Electrotermes	Baltic Amber, Scheele collection, University of Hamburg	RU	Palearctic	Extinct		H. Weidner. 1955. Die Bernstein-Termiten der Sammlung des Geologischen Staatsinstituts Hamburg. Mitteilungen aus dem Geologisch-Pal√§ontologischen Institut der Universit√§t Hamburg 24:55-74	1955	51061
1014868	97616	Eotermes	genus	208662	Langhian	15.97	13.82	Arthropoda	Insecta	Blattodea	Kalotermitidae	?Eotermes	South of Juliaetta	US	Nearctic	Extinct	incertae sedis - see Methods	S. E. Lewis, P. M. Heikes, and K. L. Lewis. 1990. Entomofauna from Miocene deposits near Juliaetta, Idaho. Occasional Papers in Paleobiology St Cloud State University 4(9):1-22	1990	40035
1002272	122010	Eotermes grandaeva	species	208666	Chattian	28.1	23.03	Arthropoda	Insecta	Blattodea	Kalotermitidae	?Eotermes	Rott (Statz Collection)	DE	Palearctic	Extinct	incertae sedis - see Methods	G. Statz. 1939. Geradfl√ºgler und Wasserk√§fer der oligoc√§nen Ablagerungen von Rott. Decheniana 99A:1-102	1939	38815
980302	123418	Glyptotermes pusillus	species	200491	Holocene	0.0117	0	Arthropoda	Insecta	Blattodea	Kalotermitidae	Glyptotermes	East Africa Copal (NHM Wien coll)	TZ	Afrotropical	Extant		O. Heer. 1849. Die Insektenfauna der Terti√§rgebilde von Oeningen und von Radoboj in Croatien. Zweiter Theil: Henschrecken, Florfliegen, Aderfl√ºgler, Schmetterlinge und Fliegen	1849	37344
1153014	150374	Glyptotermes pusillus	species	200491	Holocene	0.0117	0	Arthropoda	Insecta	Blattodea	Kalotermitidae	Glyptotermes	East Africa Copal (Leipzig University coll)	TZ	Afrotropical	Extant		C. G. Giebel. 1856. Die Insecten und Spinnen der Vorwelt mit steter Ber√ºcksichtigung der lebenden Insekten und Spinnen. Die Fauna der Vorwelt 2:1-511	1856	47505
1153015	150374	Glyptotermes pusillus	species	200491	Holocene	0.0117	0	Arthropoda	Insecta	Blattodea	Kalotermitidae	Glyptotermes	East Africa Copal (Leipzig University coll)	TZ	Afrotropical	Extant		C. G. Giebel. 1856. Die Insecten und Spinnen der Vorwelt mit steter Ber√ºcksichtigung der lebenden Insekten und Spinnen. Die Fauna der Vorwelt 2:1-511	1856	47505
1201412	122982	Glyptotermes paleoliberatus	species	277604	Burdigalian	20.44	13.82	Arthropoda	Insecta	Blattodea	Kalotermitidae	Glyptotermes	Dominican amber (AMNH coll)	DO	Neotropical	Extant		M. S. Engel and K. Krishna. 2007. Drywood termites in Dominican amber (Isoptera: Kalotermitidae). Beitr√§ge zur Entomologie 57:263-275	2007	50727
1201413	122982	Glyptotermes grimaldii	species	277603	Burdigalian	20.44	13.82	Arthropoda	Insecta	Blattodea	Kalotermitidae	Glyptotermes	Dominican amber (AMNH coll)	DO	Neotropical	Extant		M. S. Engel and K. Krishna. 2007. Drywood termites in Dominican amber (Isoptera: Kalotermitidae). Beitr√§ge zur Entomologie 57:263-275	2007	50727
1046046	128552	Glyptotermes shandongianus	species	238378	Burdigalian	20.44	15.97	Arthropoda	Insecta	Blattodea	Kalotermitidae	Glyptotermes	Shanwang, Linqu County, collection s (Shandong Provincial Museum)	CN	Sino_Japanese	Extant		J. F. Zhang. 1989. Fossil Insects From Shanwang, Shandong, China	1989	16579
1224070	127614	Glyptotermites assmuthi	species	277619	MN 5	15.97	13.65	Arthropoda	Insecta	Blattodea	Kalotermitidae	Glyptotermites	Randeck Maar (Armbruster collection)	DE	Palearctic	Extinct		L. Armbruster. 1941. √úber Insektenstaaten der Vorwelt I. Mioc√§ne Randecker Termiten. Archiv f√ºr Bienenkunde 22:3-43	1941	52387
1210777	144529	Huguenotermes septimaniensis	species	327307	Priabonian	38	33.9	Arthropoda	Insecta	Blattodea	Kalotermitidae	Huguenotermes	Al√®s-Monteils (MNHN Collection)	FR	Palearctic	Extinct		M. S. Engel and A. Nel. 2015. A new fossil drywood termite species from the late Eocene of France allied to Cryptotermes and Procryptotermes (Isoptera: Kalotermitidae). Novitates Paleoentomologicae 11:1-7	2015	56205
1198248	124623	Incisitermes krishnai	species	277609	Early Miocene	23.03	15.97	Arthropoda	Insecta	Blattodea	Kalotermitidae	Incisitermes	UCMP B-5103, Las Cruces landslide, Simojovel region	MX	Neotropical	Extant		A. E. Emerson. 1969. A revision of the Tertiary fossil species of the Kalotermitidae (Isoptera). American Museum Novitates 2359:1-57	1969	5065
1201411	122982	Incisitermes peritus	species	277610	Burdigalian	20.44	13.82	Arthropoda	Insecta	Blattodea	Kalotermitidae	Incisitermes	Dominican amber (AMNH coll)	DO	Neotropical	Extant		M. S. Engel and K. Krishna. 2007. Drywood termites in Dominican amber (Isoptera: Kalotermitidae). Beitr√§ge zur Entomologie 57:263-275	2007	50727
1327725	124623	Incisitermes krishnai	species	277609	Early Miocene	23.03	15.97	Arthropoda	Insecta	Blattodea	Kalotermitidae	Incisitermes	UCMP B-5103, Las Cruces landslide, Simojovel region	MX	Neotropical	Extant		A. E. Emerson. 1969. A revision of the Tertiary fossil species of the Kalotermitidae (Isoptera). American Museum Novitates 2359:1-57	1969	5065
1008997	123020	Kachinitermes tristis	species	213555	Early Cenomanian	99.6	93.5	Arthropoda	Insecta	Blattodea	Kalotermitidae	Kachinitermes	Burmese amber (Swinhoe collection, BMNH)	MM	Oriental	Extinct		T. D. A. Cockerell. 1917. Insects in Burmese amber. Annals of the Entomological Society of America 10:323-329	1917	39336
1008894	104053	Kachinitermopsis burmensis	species	213487	Early Cenomanian	99.6	93.5	Arthropoda	Insecta	Blattodea	Kalotermitidae	Kachinitermopsis	Burmese amber (Poinar OSAC collection)	MM	Oriental	Extinct		G. O. Poinar. 2009. Description of an early Cretaceous termite (Isoptera: Kalotermitidae) and its associated intestinal protozoa, with comments on their co-evolution. Parasites & Vectors 2(12):1-17	2009	39321
214431	123959	Kalotermes disruptus	species	217465	Priabonian	38	33.9	Arthropoda	Insecta	Blattodea	Kalotermitidae	Kalotermes	Bembridge Marls (Brodie coll)	UK	Palearctic	Extant		T. D. A. Cockerell. 1917. New Tertiary Insects. Proceedings of the United States National Museum 52:373-384	1917	5003
1002275	122010	Kalotermes rhenanus	species	208677	Chattian	28.1	23.03	Arthropoda	Insecta	Blattodea	Kalotermitidae	Kalotermes	Rott (Statz Collection)	DE	Palearctic	Extant		G. Statz. 1939. Geradfl√ºgler und Wasserk√§fer der oligoc√§nen Ablagerungen von Rott. Decheniana 99A:1-102	1939	38815
1013476	123872	Kalotermes	genus	71741	Aquitanian	23.03	20.44	Arthropoda	Insecta	Blattodea	Kalotermitidae	Kalotermes	Dyckeroff's quarry, Biebrich near Mainz-Castel	DE	Palearctic	Extant		F. E. Zeuner. 1938. Die Insektenfauna des Mainzer Hydrobienkalks. Pal√§ontologische Zeitschrift 20:104-159	1938	39931
1185525	123945	Kalotermes rhenanus	species	208677	MP 30	28.4	23.03	Arthropoda	Insecta	Blattodea	Kalotermitidae	Kalotermes	Rott (Krantz Bonn coll)	DE	Palearctic	Extant		H. A. Hagen. 1863. Neuroptern aus der Braunkohle von Rott im Siebengebirge. Palaeontographica 10:247-269	1863	49304
1210730	113751	Kalotermes	genus	71741	Messinian	7.246	5.333	Arthropoda	Insecta	Blattodea	Kalotermitidae	Kalotermes	Gabbro (Bosniaski collection)	IT	Palearctic	Extant		A. Handlirsch. 1907. Die Fossilen Insekten und die Phylogenie der Rezenten Formen, parts V-VII. Ein Handbuch fur Palaontologen und Zoologen	1907	8345
1293235	172761	Kalotermes	genus	71741	Turolian	8.7	5.333	Arthropoda	Insecta	Blattodea	Kalotermitidae	Kalotermes	Montagne d'Andance, Saint-Bauzile, Privas (Civet collection)	FR	Palearctic	Extant		C. Civet. 1976. Arthropodes fossiles de la Montagne d'Andance, Massif du Coiron - Ard√®che. Revue P√©riodique de "La Physiophile" 84:36-45	1976	56112
1100376	138945	Kalotermes nigellus	species	257188	Burdigalian	20.44	15.97	Arthropoda	Insecta	Blattodea	Kalotermitidae	Kalotermes	Shanwang, Linqu County, collection SK (Shanwang Fossil Protection Post coll.)	CN	Sino_Japanese	Extant		J. Zhang, B. Sun, and X. Zhang. 1994. Miocene insects and spiders from Shanwang, Shandong	1994	36942
1100377	138946	Kalotermes nisus	species	257189	Burdigalian	20.44	15.97	Arthropoda	Insecta	Blattodea	Kalotermitidae	Kalotermes	Shanwang, Linqu County, collection S200	CN	Sino_Japanese	Extant		J. Zhang, B. Sun, and X. Zhang. 1994. Miocene insects and spiders from Shanwang, Shandong	1994	36942
1100378	138945	Kalotermes fossus	species	257190	Burdigalian	20.44	15.97	Arthropoda	Insecta	Blattodea	Kalotermitidae	Kalotermes	Shanwang, Linqu County, collection SK (Shanwang Fossil Protection Post coll.)	CN	Sino_Japanese	Extant		J. Zhang, B. Sun, and X. Zhang. 1994. Miocene insects and spiders from Shanwang, Shandong	1994	36942
1143779	127415	Oligokalotermes fischeri	species	270254	Chattian	28.1	23.03	Arthropoda	Insecta	Blattodea	Kalotermitidae	Oligokalotermes	Aix-en-Provence (Coll. Nel)	FR	Palearctic	Extinct		A. Nel. 1987. Deux nouveaux termites du Tertiaire du sud-est de la France (Dictyoptera, Hodotermitidae, Kalotermitidae). Revue Fran√ßaise d'Entomologie (N.S.) 9(1):17-20	1987	47079
1357171	50035	Otagotermes novazealandicus	species	350574	Aquitanian	23.03	20.44	Arthropoda	Insecta	Blattodea	Kalotermitidae	Otagotermes	Foulden Hills maar (I43/f8503)	NZ	Australian	Extinct		M. S. Engel and U. Kaulfuss. 2016. Diverse, primitive termites (Isoptera: Kalotermitidae, incertae sedis) from the early Miocene of New Zealand. Austral Entomology 56:94-103	2016	61611
919817	106384	Proelectrotermes fodinae	species	176891	Chadronian	37.2	33.9	Arthropoda	Insecta	Blattodea	Kalotermitidae	Proelectrotermes	Florissant (MCZ Collection)	US	Nearctic	Extinct		S. H. Scudder. 1883. The fossil white ants of Colorado. Proceedings of the American Academy of Arts and Sciences 19:133-145	1883	35132
1183427	106381	Proelectrotermes fodinae	species	176891	Chadronian	37.2	33.9	Arthropoda	Insecta	Blattodea	Kalotermitidae	Proelectrotermes	Florissant, Station 14	US	Nearctic	Extinct		T. D. A. Cockerell. 1913. The genera Parotermes and Hodotermes (Isoptera). Entomological News 24:6-8	1913	49123
1008996	123020	Proelectrotermes swinhoei	species	213552	Early Cenomanian	99.6	93.5	Arthropoda	Insecta	Blattodea	Kalotermitidae	Proelectrotermes	Burmese amber (Swinhoe collection, BMNH)	MM	Oriental	Extinct		T. D. A. Cockerell. 1916. Insects in Burmese amber. American Journal of Science, Series 4 42:135-138	1916	39335
1009070	111688	Proelectrotermes holmgreni	species	213728	Early Cenomanian	99.6	93.5	Arthropoda	Insecta	Blattodea	Kalotermitidae	Proelectrotermes	Burmese amber (AMNH collection)	MM	Oriental	Extinct		M. S. Engel, D. A. Grimaldi, and K. Krishna. 2007. Primitive termites from the Early Cretaceous of Asia (Isoptera). Stuttgarter Beitr√§ge zur Naturkunde Serie B (Geologie und Pal√§ontologie) 371:1-32	2007	39359
1190309	109625	Proelectrotermes berendtii	species	260761	Priabonian	38	33.9	Arthropoda	Insecta	Blattodea	Kalotermitidae	Proelectrotermes	Baltic Amber, Berendt collection	PL	Palearctic	Extinct		F. J. Pictet and H. Hagen. 1856. Die im Bernstein befindlichen Neuropteren der Vorwelt. Die in Bernstein Befindlichen Organischen Reste der Vorwelt Gesammelt in Verbindung mit Mehreren Bearbeitetet und Herausgegeben 2(2):41-126	1856	49545
1198249	123927	Proelectrotermes berendtii	species	260761	Priabonian	38	33.9	Arthropoda	Insecta	Blattodea	Kalotermitidae	Proelectrotermes	Baltic amber, Konigsberg collection	RU	Palearctic	Extinct		A. E. Emerson. 1969. A revision of the Tertiary fossil species of the Kalotermitidae (Isoptera). American Museum Novitates 2359:1-57	1969	5065
1198250	124073	Proelectrotermes berendtii	species	260761	Priabonian	38	33.9	Arthropoda	Insecta	Blattodea	Kalotermitidae	Proelectrotermes	Baltic Amber, Klebs collection	RU	Palearctic	Extinct		A. E. Emerson. 1969. A revision of the Tertiary fossil species of the Kalotermitidae (Isoptera). American Museum Novitates 2359:1-57	1969	5065
1198253	123762	Proelectrotermes berendtii	species	260761	Priabonian	38	33.9	Arthropoda	Insecta	Blattodea	Kalotermitidae	Proelectrotermes	Baltic Amber (University of Copenhagen ZMUC, NHMD Collection)	DK	Palearctic	Extinct		A. E. Emerson. 1969. A revision of the Tertiary fossil species of the Kalotermitidae (Isoptera). American Museum Novitates 2359:1-57	1969	5065
1224094	127614	Proelectrotermes roseni	species	260597	MN 5	15.97	13.65	Arthropoda	Insecta	Blattodea	Kalotermitidae	Proelectrotermes	Randeck Maar (Armbruster collection)	DE	Palearctic	Extinct		L. Armbruster. 1941. √úber Insektenstaaten der Vorwelt I. Mioc√§ne Randecker Termiten. Archiv f√ºr Bienenkunde 22:3-43	1941	52387
1224095	127614	Proelectrotermes roseni	species	260597	MN 5	15.97	13.65	Arthropoda	Insecta	Blattodea	Kalotermitidae	Proelectrotermes	Randeck Maar (Armbruster collection)	DE	Palearctic	Extinct		L. Armbruster. 1941. √úber Insektenstaaten der Vorwelt I. Mioc√§ne Randecker Termiten. Archiv f√ºr Bienenkunde 22:3-43	1941	52387
919816	106384	Prokalotermes hagenii	species	176890	Chadronian	37.2	33.9	Arthropoda	Insecta	Blattodea	Kalotermitidae	Prokalotermes	Florissant (MCZ Collection)	US	Nearctic	Extinct		S. H. Scudder. 1883. The fossil white ants of Colorado. Proceedings of the American Academy of Arts and Sciences 19:133-145	1883	35132
1179857	120623	Prokalotermes alderensis	species	277615	Whitneyan	33.3	30.8	Arthropoda	Insecta	Blattodea	Kalotermitidae	Prokalotermes	Ruby River, between Peterson and Morman Creeks	US	Nearctic	Extinct		S. E. Lewis. 1977. New species Of fossil Isoptera (Kalotermitidae) from the Ruby River Basin (Oligocene) of southwestern Montana. Proceedings of The Entomological Society of Washington 79:313-316	1977	48680
1357172	50035	Pterotermopsis fouldenica	species	350576	Aquitanian	23.03	20.44	Arthropoda	Insecta	Blattodea	Kalotermitidae	Pterotermopsis	Foulden Hills maar (I43/f8503)	NZ	Australian	Extinct		M. S. Engel and U. Kaulfuss. 2016. Diverse, primitive termites (Isoptera: Kalotermitidae, incertae sedis) from the early Miocene of New Zealand. Austral Entomology 56:94-103	2016	61611
1357170	50035	Taieritermes krishnai	species	350572	Aquitanian	23.03	20.44	Arthropoda	Insecta	Blattodea	Kalotermitidae	Taieritermes	Foulden Hills maar (I43/f8503)	NZ	Australian	Extinct		M. S. Engel and U. Kaulfuss. 2016. Diverse, primitive termites (Isoptera: Kalotermitidae, incertae sedis) from the early Miocene of New Zealand. Austral Entomology 56:94-103	2016	61611
1168376	150372	Kalotermitidae	family	71740	Holocene	0.0117	0	Arthropoda	Insecta	Blattodea	Kalotermitidae	UNKNOWN	East Africa Copal (Rosen coll)	TZ	Afrotropical	UNKNOWN		K. von Rosen. 1913. Die Fossilen Termiten: Eine kurze Zusammenfassung der bis jetzt bekannten Funde. Transactions of the 2nd International Congress of Entomology 2:318-335	1913	45339
1168381	150373	Kalotermitidae	family	71740	Holocene	0.0117	0	Arthropoda	Insecta	Blattodea	Kalotermitidae	UNKNOWN	Gold Coast copal		Afrotropical	UNKNOWN		K. von Rosen. 1913. Die Fossilen Termiten: Eine kurze Zusammenfassung der bis jetzt bekannten Funde. Transactions of the 2nd International Congress of Entomology 2:318-335	1913	45339
1357173	50035	Kalotermitidae	family	71740	Aquitanian	23.03	20.44	Arthropoda	Insecta	Blattodea	Kalotermitidae	UNKNOWN	Foulden Hills maar (I43/f8503)	NZ	Australian	UNKNOWN		M. S. Engel and U. Kaulfuss. 2016. Diverse, primitive termites (Isoptera: Kalotermitidae, incertae sedis) from the early Miocene of New Zealand. Austral Entomology 56:94-103	2016	61611
633375	68174	Kalotermitidae	family	71740	Ypresian	56	47.8	Arthropoda	Insecta	Blattodea	Kalotermitidae	UNKNOWN	Le Quesnoy (QNY2)	FR	Palearctic	UNKNOWN		A. Nel, G. de Pl√∂eg, and J. Dejax, D. Duthiel, D. de Franceschi, E. Gheerbrant, M. Godinot, S. Hervet, J.-J. Menier, M. Aug√©, G. Bignot, C. Cavagnetto, S. Duffaud, J. Gaudant, S. Hua, A. Jossang, F. de Lapparent de Broin, J.-P. Pozzi, J.-C. Paicheler, F. Beuchet, J.-C. Rage. 1999. Un gisement sparnacien exceptionnel √† plantes, arthropodes et vert√©br√©s (√âoc√®ne basal, MP7): Le Quesnoy (Oise,…	1999	19606
1205354	156164	Kalotermitidae	family	71740	Turolian	8.7	5.333	Arthropoda	Insecta	Blattodea	Kalotermitidae	UNKNOWN	Montagne d'Andance, Saint-Bauzile, Privas (Riou collection)	FR	Palearctic	UNKNOWN		H. Weidner and B. Riou. 1986. Termiten (Isoptera) aus dem Obermioz√§n von St-Bauzile (Ard√®che, Frankreich). Mitteilungen aus dem Geologisch-Pal√§ontologischen Institut der Universit√§t Hamburg 61:343-365	1986	51136
1210768	122194	Kalotermitidae	family	71740	Messinian	7.246	5.333	Arthropoda	Insecta	Blattodea	Kalotermitidae	UNKNOWN	Mont-Charay, Privas	FR	Palearctic	UNKNOWN		A. Nel and J. C. Paicheler. 1993. Les Isoptera fossiles. √âtat actuel des connaissances, implications pal√©o√©cologiques et pal√©oclimatologiques (Insecta, Dictyoptera). Cahiers de Pal√©ontologie 1993:102-179	1993	51528
1210769	122194	Kalotermitidae	family	71740	Messinian	7.246	5.333	Arthropoda	Insecta	Blattodea	Kalotermitidae	UNKNOWN	Mont-Charay, Privas	FR	Palearctic	UNKNOWN		A. Nel and J. C. Paicheler. 1993. Les Isoptera fossiles. √âtat actuel des connaissances, implications pal√©o√©cologiques et pal√©oclimatologiques (Insecta, Dictyoptera). Cahiers de Pal√©ontologie 1993:102-179	1993	51528
1210770	122195	Kalotermitidae	family	71740	Messinian	7.246	5.333	Arthropoda	Insecta	Blattodea	Kalotermitidae	UNKNOWN	Sainte-Reine, Foufouilloux outcrop	FR	Palearctic	UNKNOWN		A. Nel and J. C. Paicheler. 1993. Les Isoptera fossiles. √âtat actuel des connaissances, implications pal√©o√©cologiques et pal√©oclimatologiques (Insecta, Dictyoptera). Cahiers de Pal√©ontologie 1993:102-179	1993	51528
1210771	122195	Kalotermitidae	family	71740	Messinian	7.246	5.333	Arthropoda	Insecta	Blattodea	Kalotermitidae	UNKNOWN	Sainte-Reine, Foufouilloux outcrop	FR	Palearctic	UNKNOWN		A. Nel and J. C. Paicheler. 1993. Les Isoptera fossiles. √âtat actuel des connaissances, implications pal√©o√©cologiques et pal√©oclimatologiques (Insecta, Dictyoptera). Cahiers de Pal√©ontologie 1993:102-179	1993	51528
1210772	122195	Kalotermitidae	family	71740	Messinian	7.246	5.333	Arthropoda	Insecta	Blattodea	Kalotermitidae	UNKNOWN	Sainte-Reine, Foufouilloux outcrop	FR	Palearctic	UNKNOWN		A. Nel and J. C. Paicheler. 1993. Les Isoptera fossiles. √âtat actuel des connaissances, implications pal√©o√©cologiques et pal√©oclimatologiques (Insecta, Dictyoptera). Cahiers de Pal√©ontologie 1993:102-179	1993	51528
1210773	113893	Kalotermitidae	family	71740	Turolian	8.7	5.333	Arthropoda	Insecta	Blattodea	Kalotermitidae	UNKNOWN	Montagne d'Andance, Saint-Bauzile, Privas (MNHN collection)	FR	Palearctic	UNKNOWN		A. Nel and J. C. Paicheler. 1993. Les Isoptera fossiles. √âtat actuel des connaissances, implications pal√©o√©cologiques et pal√©oclimatologiques (Insecta, Dictyoptera). Cahiers de Pal√©ontologie 1993:102-179	1993	51528
1210774	113893	Kalotermitidae	family	71740	Turolian	8.7	5.333	Arthropoda	Insecta	Blattodea	Kalotermitidae	UNKNOWN	Montagne d'Andance, Saint-Bauzile, Privas (MNHN collection)	FR	Palearctic	UNKNOWN		A. Nel and J. C. Paicheler. 1993. Les Isoptera fossiles. √âtat actuel des connaissances, implications pal√©o√©cologiques et pal√©oclimatologiques (Insecta, Dictyoptera). Cahiers de Pal√©ontologie 1993:102-179	1993	51528
1210775	157195	Kalotermitidae	family	71740	Messinian	7.246	5.333	Arthropoda	Insecta	Blattodea	Kalotermitidae	UNKNOWN	Carbonara Scrivia, Villalvernia	IT	Palearctic	UNKNOWN		A. Nel and J. C. Paicheler. 1993. Les Isoptera fossiles. √âtat actuel des connaissances, implications pal√©o√©cologiques et pal√©oclimatologiques (Insecta, Dictyoptera). Cahiers de Pal√©ontologie 1993:102-179	1993	51528
1210776	114016	Kalotermitidae	family	71740	Rupelian	33.9	28.1	Arthropoda	Insecta	Blattodea	Kalotermitidae	UNKNOWN	Dauphin, Bois d'Asson (MNHN coll.)	FR	Palearctic	UNKNOWN		A. Nel and J. C. Paicheler. 1993. Les Isoptera fossiles. √âtat actuel des connaissances, implications pal√©o√©cologiques et pal√©oclimatologiques (Insecta, Dictyoptera). Cahiers de Pal√©ontologie 1993:102-179	1993	51528
