## Supplemental Table 8 for "Transoceanic voyages of drywood termites (Isoptera: Kalotermitidae) inferred from extant and extinct species"

### Sheet: Sheet1
Revised Genus	Literature reference				Note
	Shelter tube building	Soil tunneling	Below ground level	Trail pheromone following
Longicaputermes	This study				Longicaputermes sinaicus was observed in non-laboratory urban conditions build shelter tubes (see FIgure 3)
Kalotermes+Ceratokalotermes			Buchelos et al. 2017	Sillam-Dussès et al. 2009
Comatermes			Carrasco, 1971
Paraneotermes		Light 1937	Light 1937
Calcaritermes
Glyptotermes			This study		Glyptotermes sp. from Papua New Guinea was repeatedly observed in laboratory conditions to construct galleries from soil along the inner surface of a breeding container (see Figure 3)
Rugitermes
Postelectrotermes			Gnanapragasam, 201	Sillam-Dussès et al. 2009
Neotermes A		Waterhouse, 1993; personal observation TE	Waterhouse, 1993; Goetsch 1936, Thompson 1934		Unknown taxonomic affinity of N. rainbowi, N. chilensis, N. castaneus, and N. holmgreni to either of Neotermes A and Neotermes B groups. Neotermes malandensis was observed by T. Evans to extend its tunnels from roots of dead shrub to soil.
Eucryptotermes
Tauritermes
Proneotermes
Marginitermes
Pterotermes
Incisitermes A				Sillam-Dussès et al. 2009	Unknown taxonomic affinity of I. tabogae to either of Incisitermes groups.
B+A+R+E
Incisitermes C				Sillam-Dussès et al. 2009	Unknown taxonomic affinity of I. tabogae to either of Incisitermes groups.
Neotermes B		Waterhouse, 1993	Waterhouse, 1993; Goetsch 1936, Thompson 1934	Sillam-Dussès et al. 2009	Unknown taxonomic affinity of N. rainbowi, N. chilensis, N. castaneus, and N. holmgreni to either of Neotermes A and Neotermes B groups
Incisitermes B				Sillam-Dussès et al. 2009	Unknown taxonomic affinity of I. tabogae to either of Incisitermes groups.
Cryptotermes	This study			Sillam-Dussès et al. 2009	Cryptotermes brevis was in laboratory conditions observed to build vertical shelter tubes when nesting wood was becoming depleted (see FIgure 3).
